# Mapping of genomic regions linked to stemphylium blight (*Stemphylium botryosum* Wallr.) resistance in lentil using linkage mapping and marker-trait association analysis

**DOI:** 10.1101/2022.08.22.504834

**Authors:** Stanley Adobor, Tadesse S. Gela, Sabine Banniza, Albert Vandenberg

## Abstract

Stemphylium blight caused by *Stemphylium botryosum*, is a foliar disease of lentil. It affects the productivity and milling quality of lentil crops, mainly in South Asia and Canada. Development of stemphylium blight resistant cultivars by introgression of resistance alleles from crop wild relatives of lentil, such as *Lens ervoides*, is one strategy of disease control. The objective of this study was to identify genomic regions associated with stemphylium blight resistance by combining linkage mapping and marker-trait association analysis. A total of 182 genotypes of a lentil advanced backcross population (LABC-01) developed from the backcross of the interspecific *L. culinaris × L. ervoides* line LR-59-81 (donor) and cultivar CDC Redberry (recurrent) and 101 diverse lentil accessions selected by stratified random sampling from a lentil diversity panel were genotyped and evaluated for stemphylium blight reactions. Quantitative trait locus (QTL) analysis identified four loci contributing to stemphylium blight resistance on lentil chromosomes 2, 4 and 5. Marker trait association analysis detected five significant single nucleotide polymorphism (SNP) markers associated with stemphylium blight resistance within QTLs regions and seven SNP markers outside the QTLs regions on chromosomes 1, 2, 3, 5, and 7. The markers associated with stemphylium blight resistance may be useful for marker-assisted selection of resistant cultivars after validation.
