## Supplementary Tables for "Mapping of genomic regions linked to stemphylium blight (*Stemphylium botryosum* Wallr.) resistance in lentil using linkage mapping and marker-trait association analysis"

### Sheet: Supplementary Table 1
Supplementary Table 1. The distribution SNP markers on the seven linkage groups on BC2F3:4 (LABC-01) population genetic map derived from CDC Redberry and Lens ervoides interspecific line LR-59-81.
Linkage group	Number of Markers	Average genetic distance between markers (cM)	Genetic distance (cM)
LG1	78	5	385.1
LG2	326	1.6	511.9
LG3	216	1.9	419.1
LG4	126	5.2	652.2
LG5	40	5.9	228.5
LG6	83	3.7	303.9
LG7	8	9.4	66.1
Total	877	3	2566.6

### Sheet: Supplementary Table 2
Supplementary Table 2. Genomic characteristics of QTLs associated with stemphylium blight resistance in LABC-01 population and number of SNP markers used for QTL-region association mapping. QTLs were anchored on the physical map of CDC Redberry genome (Lcu.2RBY ver. 2.0).
QTL	Left Marker	Right Marker	Region physical Length (Mbp)	Number of SNP
qSB-4-1	Lcu.2RBY.Chr4p376037412	Lcu.2RBY.Chr4p419671210	43.63	1603
qSB-5-1	Lcu.2RBY.Chr5p314820775	Lcu.2RBY.Chr5p311299110	3.52	79
qSB-2-1	Lcu.2RBY.Chr2p9874672	Lcu.2RBY.Chr2p10001163	0.13	56
qSB-2-2	Lcu.2RBY.Chr2p16499628	Lcu.2RBY.Chr2p26900380	10.4	678

### Sheet: Supplementary Table 3
Supplementary Table 3. Linkage disequilibrium (LD) analysis within 1 Mbp of SNP marker significantly associated with stemphylium blight resistance located in QTL regions (qSB-2-1, qSB-4-1, qSB-5-1) based on SNP data from 101 lentil diversity panel. Genes on CDC Redberry genome harbouring SNP markers were indicated
QTL	Significant SNP marker	Chromosome	LD SNP marker	Physical distance between markers (bp)	R2	Gene ID	Start (bp)	End (bp)	Description
qSB-2-1	Lcu.2RBY.Chr2:9927887	2	Lcu.2RBY.Chr2:9664437	263450	0.742166
	Lcu.2RBY.Chr2:9927887	2	Lcu.2RBY.Chr2:9923604	4283	0.742318	Lcu.2RBY.2g004860	9922110	9939995	Alpha-1,4 glucan phosphorylase
	Lcu.2RBY.Chr2:9927887	2	Lcu.2RBY.Chr2:9926443	1444	0.720786	Lcu.2RBY.2g004860	9922110	9939995	Alpha-1,4 glucan phosphorylase
	Lcu.2RBY.Chr2:9927887	2	Lcu.2RBY.Chr2:9927133	754	0.806981	Lcu.2RBY.2g004860	9922110	9939995	Alpha-1,4 glucan phosphorylase
	Lcu.2RBY.Chr2:9927887	2	Lcu.2RBY.Chr2:9927196	691	0.740698	Lcu.2RBY.2g004860	9922110	9939995	Alpha-1,4 glucan phosphorylase
	Lcu.2RBY.Chr2:9927887	2	Lcu.2RBY.Chr2:9927462	425	0.717932	Lcu.2RBY.2g004860	9922110	9939995	Alpha-1,4 glucan phosphorylase
	Lcu.2RBY.Chr2:9927887	2	Lcu.2RBY.Chr2:9927887	0	1	Lcu.2RBY.2g004860	9922110	9939995	Alpha-1,4 glucan phosphorylase
	Lcu.2RBY.Chr2:9927887	2	Lcu.2RBY.Chr2:9928521	634	0.704054	Lcu.2RBY.2g004860	9922110	9939995	Alpha-1,4 glucan phosphorylase
	Lcu.2RBY.Chr2:9927887	2	Lcu.2RBY.Chr2:9928542	655	0.704054	Lcu.2RBY.2g004860	9922110	9939995	Alpha-1,4 glucan phosphorylase
	Lcu.2RBY.Chr2:9927887	2	Lcu.2RBY.Chr2:9929048	1161	0.93026	Lcu.2RBY.2g004860	9922110	9939995	Alpha-1,4 glucan phosphorylase
	Lcu.2RBY.Chr2:9927887	2	Lcu.2RBY.Chr2:9933602	5715	0.792327	Lcu.2RBY.2g004860	9922110	9939995	Alpha-1,4 glucan phosphorylase
	Lcu.2RBY.Chr2:9927887	2	Lcu.2RBY.Chr2:9938929	11042	1	Lcu.2RBY.2g004860	9922110	9939995	Alpha-1,4 glucan phosphorylase
	Lcu.2RBY.Chr2:9927887	2	Lcu.2RBY.Chr2:10238024	310137	0.726954
qSB-4-1	Lcu.2RBY.Chr4:392720080	4	Lcu.2RBY.Chr4:392720080	0	1	Lcu.2RBY.4g061330	392718351	392721456	Auxin-induced protein 5NG4-like protein
	Lcu.2RBY.Chr4:413622606	4	Lcu.2RBY.Chr4:413622606	0	1
	Lcu.2RBY.Chr4:413622606	4	Lcu.2RBY.Chr4:413652584	29978	1
	Lcu.2RBY.Chr4:413622606	4	Lcu.2RBY.Chr4:413693351	70745	1	Lcu.2RBY.4g065310	413693340	413697058	Transmembrane protein, putative, Uncharacterized protein
	Lcu.2RBY.Chr4:413622606	4	Lcu.2RBY.Chr4:413791465	168859	0.750901	Lcu.2RBY.4g065330	413789943	413792998	MACPF domain protein , Uncharacterized protein
	Lcu.2RBY.Chr4:416496027	4	Lcu.2RBY.Chr4:416377471	118556	0.717781	Lcu.2RBY.4g065890	416376911	416378689	LcGA20oxED
	Lcu.2RBY.Chr4:416496027	4	Lcu.2RBY.Chr4:416496027	0	1	Lcu.2RBY.4g065940	416495414	416498680	Phosphoribosylformylglycinamidine cyclo-ligase
	Lcu.2RBY.Chr4:416496027	4	Lcu.2RBY.Chr4:416701659	205632	0.701449
	Lcu.2RBY.Chr4:416496027	4	Lcu.2RBY.Chr4:417025571	529544	0.780765	Lcu.2RBY.4g066170	417023504	417029808	Chromatin assembly factor 1 subunit FAS2-like protein Uncharacterized
qSB-5-1	Lcu.2RBY.Chr5:313439017	5	Lcu.2RBY.Chr5:312746487	692530	0.713195
	Lcu.2RBY.Chr5:313439017	5	Lcu.2RBY.Chr5:312888112	550905	0.883117
	Lcu.2RBY.Chr5:313439017	5	Lcu.2RBY.Chr5:313439017	0	1
	Lcu.2RBY.Chr5:313439017	5	Lcu.2RBY.Chr5:313662170	223153	0.843708
	Lcu.2RBY.Chr5:313439017	5	Lcu.2RBY.Chr5:313968925	529908	0.857283
	Lcu.2RBY.Chr5:313439017	5	Lcu.2RBY.Chr5:313997601	558584	0.887725
	Lcu.2RBY.Chr5:313439017	5	Lcu.2RBY.Chr5:314000578	561561	0.804213
	Lcu.2RBY.Chr5:313439017	5	Lcu.2RBY.Chr5:314000582	561565	0.89527
	Lcu.2RBY.Chr5:313439017	5	Lcu.2RBY.Chr5:314110258	671241	0.897612	Lcu.2RBY.5g043610	314108827	314113061	Transcription factor, Uncharacterized protein
	Lcu.2RBY.Chr5:313439017	5	Lcu.2RBY.Chr5:314110470	671453	0.712758	Lcu.2RBY.5g043610	314108827	314113061	Transcription factor, Uncharacterized protein

### Sheet: Supplementary Table 4
Supplementary Table 4. Linkage disequilibrium (LD) analysis within 1 Mbp of SNP marker significantly associated with stemphylium blight resistance based on SNP data from 101 lentil diversity panel. Genes on CDC Redberry genome harbouring SNP markers were indicated
Significant SNP marker	Chromosome	LD SNP marker	Physical distance between markers (bp)	R2	Gene ID	Start (bp)	End (bp)	Description
Lcu.2RBY.Chr1:307105762	1	Lcu.2RBY.Chr1:307105762	0	1
Lcu.2RBY.Chr2:4892081	2	Lcu.2RBY.Chr2:4892081	0	1
Lcu.2RBY.Chr3:44075187	3	Lcu.2RBY.Chr3:44075051	136	1
Lcu.2RBY.Chr3:44075187	3	Lcu.2RBY.Chr3:44075070	117	1
Lcu.2RBY.Chr3:44075187	3	Lcu.2RBY.Chr3:44075099	88	0.98683
Lcu.2RBY.Chr3:44075187	3	Lcu.2RBY.Chr3:44075187	0	1	Lcu.2RBY.3g007400	44075130	44079210	Acyl-CoA N-acyltransferase (NAT) family protein, Uncharacterized protein
Lcu.2RBY.Chr3:44075187	3	Lcu.2RBY.Chr3:44107353	32166	0.796634	Lcu.2RBY.3g007410	44107353	44119230	F-box/WD-40 repeat plant protein, Uncharacterized protein
Lcu.2RBY.Chr3:44075187	3	Lcu.2RBY.Chr3:44107801	32614	0.775595	Lcu.2RBY.3g007410	44107353	44119230	F-box/WD-40 repeat plant protein, Uncharacterized protein
Lcu.2RBY.Chr3:44075187	3	Lcu.2RBY.Chr3:44109812	34625	0.772342	Lcu.2RBY.3g007410	44107353	44119230	F-box/WD-40 repeat plant protein, Uncharacterized protein
Lcu.2RBY.Chr5:376522	5	Lcu.2RBY.Chr5:376522	0	1	Lcu.2RBY.5g000250	376404	378138	Neutral amino acid transporter, Uncharacterized protein
Lcu.2RBY.Chr5:376522	5	Lcu.2RBY.Chr5:376623	101	0.773881	Lcu.2RBY.5g000250	376404	378138	Neutral amino acid transporter, Uncharacterized protein
Lcu.2RBY.Chr5:6575131	5	Lcu.2RBY.Chr5:6575131	0	1	Lcu.2RBY.5g004850	6522550	6598378	Vacuolar protein sorting protein, Uncharacterized protein
Lcu.2RBY.Chr5:393086848	5	Lcu.2RBY.Chr5:392471886	614962	0.946746
Lcu.2RBY.Chr5:393086848	5	Lcu.2RBY.Chr5:392674075	412773	0.879487
Lcu.2RBY.Chr5:393086848	5	Lcu.2RBY.Chr5:392674217	412631	0.835254
Lcu.2RBY.Chr5:393086848	5	Lcu.2RBY.Chr5:393086848	0	1
Lcu.2RBY.Chr5:393086848	5	Lcu.2RBY.Chr5:393232650	145802	0.947532
Lcu.2RBY.Chr7:393853533	7	Lcu.2RBY.Chr7:393853533	0	1	Lcu.2RBY.7g050380	393852777	393855312	LRR receptor-like kinase, Uncharacterized protein
